# Microbial single-cell omics in situ

**DOI:** 10.1101/2024.07.07.602369

**Authors:** Xihong Lan, Qiaoxing Liang, Jinhua He, Jiayi Wu, Xiaoying Zhang, Fei Li, Guoping Zhao, Ruidong Guo, Lili Li, Huijue Jia

## Abstract

Metagenomics has enabled understanding of the microbial composition and functional potential in various environments. Using Laser-Induced Forward Transfer (LIFT) technology, we report high-quality microbial single-cell genome or transcriptome in complex samples such as saliva, mouse gut and human tumor sections. Neighboring cells could be separately retrieved and bacteria could be fluorescently labelled. We illustrate cell-fate commitment with sporulation. The method is scalable and precise, and would empower fundamental insight for microbial populations and single-cell interactions with the host.
