## supplemental tables for "Microbial single-cell omics in situ": Table S2.xlsx

### Sheet: Sheet1
taxid	phylum	genus	species	Completeness	Contamination
1	Actinobacteriota	Bifidobacterium	Bifidobacterium vaginale	51.97	4.28
2	Actinobacteriota	Bifidobacterium	Bifidobacterium F	40.17	1.61
3	Firmicutes	Streptococcus	Streptococcus anginosus	57.08	2.02
4	Patescibacteria	TM7x	TM7x_sp000803625	53.63	5.66
5	Proteobacteria	Neisseria	Neisseria sicca	51.07	3.06
6	Firmicutes	Megamonas	Megamonas funiformis	100	0.25
7	Proteobacteria	Neisseria	Neisseria sicca	50.28	9.19
8	Fusobacteriota	Fusobacterium	Fusobacterium C	92.54	9.65
9	Proteobacteria	Haemophilus	Haemophilus aegyptius	50.62	6.41
10	Actinobacteriota	Bifidobacterium	Bifidobacterium vaginale	61.52	2.49
11	Firmicutes	Veillonella	Veillonella rogosae	49.11	7.92
12	Actinobacteriota	Bifidobacterium	Bifidobacterium vaginale	64.53	6.84
13	Proteobacteria	Devosia	Devosia sp001899085	63.77	2.78
14	Proteobacteria	Rhodanobacter	Rhodanobacter sp001898415	58	5.65
15	Proteobacteria	Haemophilus_D	Haemophilus_D sp001679485	72.36	4.24
16	Proteobacteria	Haemophilus_D	Haemophilus_D parainfluenzae	51.51	2.76
17	Bacteroidota	Alistipes	Alistipes putredinis	68.39	6.01
18	Actinobacteriota	Saccharopolyspora	Saccharopolyspora flava	100	3.63
19	Firmicutes	Streptococcus	Streptococcus agalactiae	30.57	2.15
20	Fusobacteriota	Leptotrichia_A	Leptotrichia_A sp000469505	40.7	4.16
21	Bacteroidota	Porphyromonas	Porphyromonas gingivalis	89.42	3.7
22	Firmicutes	Streptococcus	Streptococcus agalactiae	59.31	5.91
23	Bacteroidota	Porphyromonas	Porphyromonas gingivalis	76.03	0.83
24	Actinobacteriota	Bifidobacterium	Bifidobacterium vaginale	59.81	5.89
25	Fusobacteriota	Fusobacterium	Fusobacterium C	76.47	8.94
26	Bacteroidota	Porphyromonas	Porphyromonas gingivalis	91.47	2.47
27	Proteobacteria	Haemophilus_D	Haemophilus_D A	42.06	0.79
28	Proteobacteria	Moraxella_A	Moraxella_A aerosaccus	41.41	4.12
29	Proteobacteria	Neisseria	Neisseria macacae	50.88	3.56
30	Firmicutes	Filifactor	Filifactor alocis	62.88	5.5
31	Firmicutes	Faecalicatena	Faecalicatena gnavus	54.35	7.06
32	Bacteroidota	Parabacteroides	Parabacteroides merdae	57.38	1.01
33	Firmicutes	Streptococcus	Streptococcus D	82.56	4.94
34	Bacteroidota	Prevotella	Prevotella copri	98.64	2.49
35	Firmicutes	g_	s_	32.86	9.56
36	Proteobacteria	Neisseria	Neisseria sicca	52.82	4.11
37	Proteobacteria	Haemophilus	Haemophilus influenzae	96.34	8.08
38	Campylobacterota	Campylobacter_A	Campylobacter_A rectus	44.17	9.12
39	Bacteroidota	Bacteroides	s__2	63.2	8.81
